# Techniques and challenges in studying photosynthetic diversity in freshwater aquatic vascular plants

**DOI:** 10.1101/2025.09.24.677520

**Authors:** Ellie Loew-Mendelson, David Wickell, Calista Mrozinski, Elizabeth Doan, Jason Hupp, Richard L. Vath, Lingling Yuan, Karolina Heyduk

## Abstract

While the photosynthetic diversity of aquatic plants rivals that of terrestrial species, the environmental conditions underlying that diversity fundamentally differ. Despite these environmental differences, aquatic and terrestrial plants have convergently evolved Carbon Concentrating Mechanisms (CCMs). However, characterization of these pathways in submerged plants has lagged behind terrestrial systems due to methodological constraints of the aquatic environment. Here we review and evaluate contemporary methods for detecting CCMs in aquatic plants. Physiological methods including gas exchange and isotopic analyses provide valuable insights in terrestrial plants but face significant challenges in aquatic systems. Biochemical assays of organic acid accumulation reliably detect CCMs in aquatic species but may struggle to detect weak or non-canonical CCMs in submerged plants. Finally, we propose a method for targeted molecular assays of phosphoenolpyruvate carboxylase (PEPC) expression that could provide a sensitive tool for characterizing photosynthetic diversity in a wide range of aquatic species. Our results show that methods and frameworks developed for terrestrial plants do not necessarily directly translate to aquatic systems. However, by extending these methods and integrating multiple lines of evidence we can improve our ability to characterize photosynthetic diversity in aquatic plants.
