## Appendix S3 for "Techniques and challenges in studying photosynthetic diversity in freshwater aquatic vascular plants"

### Sheet: qPCR_information
Loew-Mendelson et al.—Applications in Plant Sciences 202X XX(#)—Data Supplement 3
Species used	Primer list		Melting temp
Elodea, Egeria, Vallisneria	plant-type PEPC F	CGAAGGGTTGACACGGCTTT	60
Elodea, Egeria, Vallisneria	plant-type PEPC R	ATTTCCATCACGATCCCCTCCC	60
Littorella	plant-type PEPC F	TTGCTTCAGAAACATGGGAGGAT	55
Littorella	plant-type PEPC R	AATGCAGCTTGAATCTCTCTCTGAA	55
Elodea, Egeria	F_UBC	TGCATATCAATTCTTCATCCACCTGG	60
Elodea, Egeria	R_UBC	CAACCGTATGCACTGGTGTCCAAC	60
Vallisneria, Littorella	F_ACT11*	CCATGTTCCCWGGNATYGC	55
Vallisneria, Littorella	R_ACT11*	GATGGANCCTCCAATCCANACA	55
		*N,W are ambigious sites
Reaction mix
5uL SYBR
1 uL F (5uM)
1 uL R (5uM)
2 uL cDNA (10ng/uL)
Run information
step	temp	time
1	95 C	03:00:00
2	95 C	00:10:00
3	60 C or 55 C	00:30:00
		(+plate read)
4	GO TO 2	x 39
5	melt curve: 65.0 to 95.0 C, increment 0.5C, for 0:05 + Plate Read
