## Appendix S4 for "Techniques and challenges in studying photosynthetic diversity in freshwater aquatic vascular plants"

### Sheet: malate_data
Loew-Mendelson et al.—Applications in Plant Sciences 202X XX(#)—Data Supplement 4
species	replicate	time	malate (ug/mg)
vallisneria	1	06:00:00	13.6679
vallisneria	2	06:00:00	10.6026
vallisneria	3	06:00:00	9.3991
vallisneria	1	10:00:00	8.3906
vallisneria	2	10:00:00	7.2111
vallisneria	3	10:00:00	7.648
vallisneria	1	14:00:00	4.2479
vallisneria	2	14:00:00	6.441
vallisneria	3	14:00:00	4.7114
vallisneria	1	18:00:00	5.1628
vallisneria	2	18:00:00	6.2065
vallisneria	3	18:00:00	6.1455
vallisneria	1	22:00:00	9.4566
vallisneria	2	22:00:00	3.9207
vallisneria	3	22:00:00	7.3474
vallisneria	1	02:00:00	7.0874
vallisneria	2	02:00:00	8.5627
vallisneria	3	02:00:00	6.8906
elodea	1	06:00:00	5.6799
elodea	2	06:00:00	1.7372
elodea	3	06:00:00	0.7625
elodea	1	10:00:00	4.4999
elodea	2	10:00:00	3.6598
elodea	3	10:00:00	3.5842
elodea	1	14:00:00	4.3775
elodea	2	14:00:00	5.4141
elodea	3	14:00:00	6.199
elodea	1	18:00:00	4.4634
elodea	2	18:00:00	2.7344
elodea	3	18:00:00	2.5819
elodea	1	22:00:00	5.7818
elodea	2	22:00:00	2.9856
elodea	3	22:00:00	3.2035
elodea	1	02:00:00	5.4992
elodea	2	02:00:00	2.9877
elodea	3	02:00:00	2.9349
egeria	1	06:00:00	19.9697
egeria	2	06:00:00	12.4046
egeria	3	06:00:00	6.0671
egeria	1	10:00:00	14.9305
egeria	2	10:00:00	14.3113
egeria	3	10:00:00	16.739
egeria	1	14:00:00	8.5338
egeria	2	14:00:00	9.6882
egeria	3	14:00:00	8.7741
egeria	1	18:00:00	17.6398
egeria	2	18:00:00	7.3983
egeria	3	18:00:00	9.971
egeria	1	22:00:00	7.9854
egeria	2	22:00:00	15.4462
egeria	3	22:00:00	11.3362
egeria	1	02:00:00	25.24
egeria	2	02:00:00	10.022
egeria	3	02:00:00	8.9581
littorella_A	1	06:00:00	16.1272
littorella_A	2	06:00:00	25.6213
littorella_A	3	06:00:00	18.3976
littorella_A	1	10:00:00	17.9511
littorella_A	2	10:00:00	30.6061
littorella_A	3	10:00:00	11.8826
littorella_A	1	14:00:00	19.7737
littorella_A	2	14:00:00	9.43713
littorella_A	3	14:00:00	14.8881
littorella_A	1	18:00:00	13.3273
littorella_A	2	18:00:00	23.9036
littorella_A	3	18:00:00	3.7249
littorella_A	2	22:00:00	8.73375
littorella_A	3	22:00:00	7.95213
littorella_A	1	02:00:00	15.0744
littorella_A	2	02:00:00	10.8451
littorella_A	3	02:00:00	20.127
littorella_B	1	06:00:00	26.6689
littorella_B	2	06:00:00	26.4115
littorella_B	3	06:00:00	16.021
littorella_B	1	10:00:00	27.3031
littorella_B	2	10:00:00	16.8485
littorella_B	3	10:00:00	41.4789
littorella_B	1	14:00:00	14.3601
littorella_B	2	14:00:00	11.7044
littorella_B	3	14:00:00	11.5764
littorella_B	1	18:00:00	4.96031
littorella_B	2	18:00:00	7.49944
littorella_B	3	18:00:00	8.07108
littorella_B	1	22:00:00	5.89773
littorella_B	2	22:00:00	8.05445
littorella_B	3	22:00:00	7.91965
littorella_B	1	02:00:00	11.1027
littorella_B	2	02:00:00	12.7639
littorella_B	3	02:00:00	19.14
